# Cell Type Specific Inference of Perturbations in Synaptic Communication with MultiNeuronChat

**DOI:** 10.1101/2025.11.11.687822

**Authors:** Gianluca Volkmer, Jens Hjerling-Leffler, Lisa Bast

## Abstract

Inference of differential neuron-neuron and neuron-glia communication from single nucleus RNA sequencing data is a powerful technique to uncover altered communication pathways when comparing groups, such as disease and control, developmental stages, or age groups, or different treatments. Yet, the communication changes are typically not identified on the cell type pair level, limiting its resolution in terms of answering biological and medical questions. Here we present MultiNeuronChat, a highly resolved framework that utilizes gene expression measurements of single cells from case-control single-cell/nucleus RNA-seq data sets together with an existing comprehensive database comprising cell adhesion molecules, gap junctions and synaptic transmission for the differential analysis of neuron-neuron and neuron-glia communication. In an in silico study, we show our method accurately and efficiently predicts known cell type-specific perturbations without summarizing communication scores across donor samples. Using a published single-nucleus RNA sequencing dataset, we highlight the sensitivity of our method by showcasing that MultiNeuronChat identifies both known and novel communication pathways in several cell type pairs in Alzheimer’s disease. Lastly, we highlight that MultiNeuronChat’s donor-specific communication score calculation can be utilized to inform patient stratification.
