## Supplementary material for "Cell Type Specific Inference of Perturbations in Synaptic Communication with MultiNeuronChat": Table T1

### Sheet: Sheet1
Interaction name	Ligand Type	Interaction Type	Ligand Contributing Genes	Ligand Contributing Genes Groups	Ligand Contributing Genes Coefficients	Target Subunit Genes	Target Subunit Genes Groups	Target Subunit Genes Coefficients
VIP_VIPR1	Neuropeptide	ligand-receptor	VIP	1	1	VIPR1	1	1
VIP_VIPR2	Neuropeptide	ligand-receptor	VIP	1	1	VIPR2	1	1
NPY_NPY1R	Neuropeptide	ligand-receptor	NPY	1	1	NPY1R	1	1
NPY_NPY2R	Neuropeptide	ligand-receptor	NPY	1	1	NPY2R	1	1
NPY_NPY5R	Neuropeptide	ligand-receptor	NPY	1	1	NPY5R	1	1
SST_SSTR1	Neuropeptide	ligand-receptor	SST	1	1	SSTR1	1	1
SST_SSTR2	Neuropeptide	ligand-receptor	SST	1	1	SSTR2	1	1
SST_SSTR3	Neuropeptide	ligand-receptor	SST	1	1	SSTR3	1	1
SST_SSTR4	Neuropeptide	ligand-receptor	SST	1	1	SSTR4	1	1
PENK_OPRD1	Neuropeptide	ligand-receptor	PENK	1	1	OPRD1	1	1
PENK_OPRM1	Neuropeptide	ligand-receptor	PENK	1	1	OPRM1	1	1
TAC3_TACR3	Neuropeptide	ligand-receptor	TAC3	1	1	TACR3	1	1
CCK_CCKBR	Neuropeptide	ligand-receptor	CCK	1	1	CCKBR	1	1
CRH_CRHR1	Neuropeptide	ligand-receptor	CRH	1	1	CRHR1	1	1
CRH_CRHR2	Neuropeptide	ligand-receptor	CRH	1	1	CRHR2	1	1
TAC1_TACR1	Neuropeptide	ligand-receptor	TAC1	1	1	TACR1	1	1
PDYN_OPRD1	Neuropeptide	ligand-receptor	PDYN	1	1	OPRD1	1	1
PDYN_OPRK1	Neuropeptide	ligand-receptor	PDYN	1	1	OPRK1	1	1
PDYN_OPRM1	Neuropeptide	ligand-receptor	PDYN	1	1	OPRM1	1	1
CORT_SSTR1	Neuropeptide	ligand-receptor	CORT	1	1	SSTR1	1	1
CORT_SSTR2	Neuropeptide	ligand-receptor	CORT	1	1	SSTR2	1	1
CORT_SSTR3	Neuropeptide	ligand-receptor	CORT	1	1	SSTR3	1	1
CORT_SSTR4	Neuropeptide	ligand-receptor	CORT	1	1	SSTR4	1	1
PTHLH_PTH1R	Neuropeptide	ligand-receptor	PTHLH	1	1	PTH1R	1	1
PNOC_OPRL1	Neuropeptide	ligand-receptor	PNOC	1	1	OPRL1	1	1
ADCYAP1_ADCYAP1R1	Neuropeptide	ligand-receptor	ADCYAP1	1	1	ADCYAP1R1	1	1
ADCYAP1_VIPR1	Neuropeptide	ligand-receptor	ADCYAP1	1	1	VIPR1	1	1
ADCYAP1_VIPR2	Neuropeptide	ligand-receptor	ADCYAP1	1	1	VIPR2	1	1
TRH_TRHR	Neuropeptide	ligand-receptor	TRH	1	1	TRHR	1	1
GRP_GRPR	Neuropeptide	ligand-receptor	GRP	1	1	GRPR	1	1
NMB_NMBR	Neuropeptide	ligand-receptor	NMB	1	1	NMBR	1	1
NTS_NTSR1	Neuropeptide	ligand-receptor	NTS	1	1	NTSR1	1	1
NTS_NTSR2	Neuropeptide	ligand-receptor	NTS	1	1	NTSR2	1	1
RLN1_RXFP1	Neuropeptide	ligand-receptor	RLN1	1	1	RXFP1	1	1
RLN1_RXFP2	Neuropeptide	ligand-receptor	RLN1	1	1	RXFP2	1	1
RLN1_RXFP3	Neuropeptide	ligand-receptor	RLN1	1	1	RXFP3	1	1
Glu_GRIN3A	Neurotransmitter	ligand-receptor	GLS-SLC17A6-SLC17A7-SLC17A8	1-2-2-2	1-1	GRIN3A	1	1
Glu_GRIN3B	Neurotransmitter	ligand-receptor	GLS-SLC17A6-SLC17A7-SLC17A8	1-2-2-2	1-1	GRIN3B	1	1
Glu_GRIA1	Neurotransmitter	ligand-receptor	GLS-SLC17A6-SLC17A7-SLC17A8	1-2-2-2	1-1	GRIA1	1	1
Glu_GRIA2	Neurotransmitter	ligand-receptor	GLS-SLC17A6-SLC17A7-SLC17A8	1-2-2-2	1-1	GRIA2	1	1
Glu_GRIA3	Neurotransmitter	ligand-receptor	GLS-SLC17A6-SLC17A7-SLC17A8	1-2-2-2	1-1	GRIA3	1	1
Glu_GRIA4	Neurotransmitter	ligand-receptor	GLS-SLC17A6-SLC17A7-SLC17A8	1-2-2-2	1-1	GRIA4	1	1
Glu_GRM1	Neurotransmitter	ligand-receptor	GLS-SLC17A6-SLC17A7-SLC17A8	1-2-2-2	1-1	GRM1	1	1
Glu_GRM5	Neurotransmitter	ligand-receptor	GLS-SLC17A6-SLC17A7-SLC17A8	1-2-2-2	1-1	GRM5	1	1
Glu_GRM4	Neurotransmitter	ligand-receptor	GLS-SLC17A6-SLC17A7-SLC17A8	1-2-2-2	1-1	GRM4	1	1
Glu_GRM6	Neurotransmitter	ligand-receptor	GLS-SLC17A6-SLC17A7-SLC17A8	1-2-2-2	1-1	GRM6	1	1
Glu_GRM7	Neurotransmitter	ligand-receptor	GLS-SLC17A6-SLC17A7-SLC17A8	1-2-2-2	1-1	GRM7	1	1
Glu_GRM8	Neurotransmitter	ligand-receptor	GLS-SLC17A6-SLC17A7-SLC17A8	1-2-2-2	1-1	GRM8	1	1
Glu_GRM2	Neurotransmitter	ligand-receptor	GLS-SLC17A6-SLC17A7-SLC17A8	1-2-2-2	1-1	GRM2	1	1
Glu_GRM3	Neurotransmitter	ligand-receptor	GLS-SLC17A6-SLC17A7-SLC17A8	1-2-2-2	1-1	GRM3	1	1
NRXN1_NLGN1	Synaptic-adhesion-molecule	ligand-receptor	NRXN1	1	1	NLGN1	1	1
NRXN2_NLGN2	Synaptic-adhesion-molecule	ligand-receptor	NRXN2	1	1	NLGN2	1	1
NRXN3_NLGN3	Synaptic-adhesion-molecule	ligand-receptor	NRXN3	1	1	NLGN3	1	1
GABA_GABBR1	Neurotransmitter	ligand-receptor	GAD1-GAD2-SLC32A1	1-1-2	1-1	GABBR1	1	1
GABA_GABBR2	Neurotransmitter	ligand-receptor	GAD1-GAD2-SLC32A1	1-1-2	1-1	GABBR2	1	1
GJA1_GJA1	Gap-junction-protein	ligand-receptor	GJA1	1	1	GJA1	1	1
GJA3_GJA3	Gap-junction-protein	ligand-receptor	GJA3	1	1	GJA3	1	1
GJA4_GJA4	Gap-junction-protein	ligand-receptor	GJA4	1	1	GJA4	1	1
GJA5_GJA5	Gap-junction-protein	ligand-receptor	GJA5	1	1	GJA5	1	1
GJA8_GJA8	Gap-junction-protein	ligand-receptor	GJA8	1	1	GJA8	1	1
GJA10_GJA10	Gap-junction-protein	ligand-receptor	GJA10	1	1	GJA10	1	1
GJB1_GJB1	Gap-junction-protein	ligand-receptor	GJB1	1	1	GJB1	1	1
GJB2_GJB2	Gap-junction-protein	ligand-receptor	GJB2	1	1	GJB2	1	1
GJB3_GJB3	Gap-junction-protein	ligand-receptor	GJB3	1	1	GJB3	1	1
GJB4_GJB4	Gap-junction-protein	ligand-receptor	GJB4	1	1	GJB4	1	1
GJB5_GJB5	Gap-junction-protein	ligand-receptor	GJB5	1	1	GJB5	1	1
GJB6_GJB6	Gap-junction-protein	ligand-receptor	GJB6	1	1	GJB6	1	1
GJC1_GJC1	Gap-junction-protein	ligand-receptor	GJC1	1	1	GJC1	1	1
GJC2_GJC2	Gap-junction-protein	ligand-receptor	GJC2	1	1	GJC2	1	1
GJC3_GJC3	Gap-junction-protein	ligand-receptor	GJC3	1	1	GJC3	1	1
GJD2_GJD2	Gap-junction-protein	ligand-receptor	GJD2	1	1	GJD2	1	1
GJD3_GJD3	Gap-junction-protein	ligand-receptor	GJD3	1	1	GJD3	1	1
GJD4_GJD4	Gap-junction-protein	ligand-receptor	GJD4	1	1	GJD4	1	1
GJE1_GJE1	Gap-junction-protein	ligand-receptor	GJE1	1	1	GJE1	1	1
Ach_CHRNA1	Neurotransmitter	ligand-receptor	CHAT-SLC18A3	1-2	1-1	CHRNA1	1	1
Ach_CHRNA2	Neurotransmitter	ligand-receptor	CHAT-SLC18A3	1-2	1-1	CHRNA2	1	1
Ach_CHRNA3	Neurotransmitter	ligand-receptor	CHAT-SLC18A3	1-2	1-1	CHRNA3	1	1
Ach_CHRNA4	Neurotransmitter	ligand-receptor	CHAT-SLC18A3	1-2	1-1	CHRNA4	1	1
Ach_CHRNA5	Neurotransmitter	ligand-receptor	CHAT-SLC18A3	1-2	1-1	CHRNA5	1	1
Ach_CHRNA6	Neurotransmitter	ligand-receptor	CHAT-SLC18A3	1-2	1-1	CHRNA6	1	1
Ach_CHRNA7	Neurotransmitter	ligand-receptor	CHAT-SLC18A3	1-2	1-1	CHRNA7	1	1
Ach_CHRNA9	Neurotransmitter	ligand-receptor	CHAT-SLC18A3	1-2	1-1	CHRNA9	1	1
Ach_CHRNA10	Neurotransmitter	ligand-receptor	CHAT-SLC18A3	1-2	1-1	CHRNA10	1	1
Ach_CHRNB1	Neurotransmitter	ligand-receptor	CHAT-SLC18A3	1-2	1-1	CHRNB1	1	1
Ach_CHRNB2	Neurotransmitter	ligand-receptor	CHAT-SLC18A3	1-2	1-1	CHRNB2	1	1
Ach_CHRNB3	Neurotransmitter	ligand-receptor	CHAT-SLC18A3	1-2	1-1	CHRNB3	1	1
Ach_CHRNB4	Neurotransmitter	ligand-receptor	CHAT-SLC18A3	1-2	1-1	CHRNB4	1	1
Ach_CHRND	Neurotransmitter	ligand-receptor	CHAT-SLC18A3	1-2	1-1	CHRND	1	1
Ach_CHRNE	Neurotransmitter	ligand-receptor	CHAT-SLC18A3	1-2	1-1	CHRNE	1	1
Ach_CHRNG	Neurotransmitter	ligand-receptor	CHAT-SLC18A3	1-2	1-1	CHRNG	1	1
Ach_CHRM1	Neurotransmitter	ligand-receptor	CHAT-SLC18A3	1-2	1-1	CHRM1	1	1
Ach_CHRM2	Neurotransmitter	ligand-receptor	CHAT-SLC18A3	1-2	1-1	CHRM2	1	1
Ach_CHRM3	Neurotransmitter	ligand-receptor	CHAT-SLC18A3	1-2	1-1	CHRM3	1	1
Ach_CHRM4	Neurotransmitter	ligand-receptor	CHAT-SLC18A3	1-2	1-1	CHRM4	1	1
Ach_CHRM5	Neurotransmitter	ligand-receptor	CHAT-SLC18A3	1-2	1-1	CHRM5	1	1
Ach_ACHE	Neurotransmitter	ligand-degradation	CHAT-SLC18A3	1-2	1-1	ACHE	1	1
Gly_GLRA1	Neurotransmitter	ligand-receptor	SHMT1-SHMT2-SLC32A1	1-1-2	1-1	GLRA1	1	1
Gly_GLRA2	Neurotransmitter	ligand-receptor	SHMT1-SHMT2-SLC32A1	1-1-2	1-1	GLRA2	1	1
Gly_GLRA3	Neurotransmitter	ligand-receptor	SHMT1-SHMT2-SLC32A1	1-1-2	1-1	GLRA3	1	1
Gly_GLRA4	Neurotransmitter	ligand-receptor	SHMT1-SHMT2-SLC32A1	1-1-2	1-1	GLRA4	1	1
Gly_GLRB	Neurotransmitter	ligand-receptor	SHMT1-SHMT2-SLC32A1	1-1-2	1-1	GLRB	1	1
Gly_SLC6A9	Neurotransmitter	ligand-uptake	SHMT1-SHMT2-SLC32A1	1-1-2	1-1	SLC6A9	1	1
Gly_SLC6A5	Neurotransmitter	ligand-uptake	SHMT1-SHMT2-SLC32A1	1-1-2	1-1	SLC6A5	1	1
5HT_HTR1A	Neurotransmitter	ligand-receptor	TPH1-TPH2-DDC-SLC18A1-SLC18A2	1-1-2-3-3	1-1-1	HTR1A	1	1
5HT_HTR1B	Neurotransmitter	ligand-receptor	TPH1-TPH2-DDC-SLC18A1-SLC18A2	1-1-2-3-3	1-1-1	HTR1B	1	1
5HT_HTR1D	Neurotransmitter	ligand-receptor	TPH1-TPH2-DDC-SLC18A1-SLC18A2	1-1-2-3-3	1-1-1	HTR1D	1	1
5HT_HTR1E	Neurotransmitter	ligand-receptor	TPH1-TPH2-DDC-SLC18A1-SLC18A2	1-1-2-3-3	1-1-1	HTR1E	1	1
5HT_HTR1F	Neurotransmitter	ligand-receptor	TPH1-TPH2-DDC-SLC18A1-SLC18A2	1-1-2-3-3	1-1-1	HTR1F	1	1
5HT_HTR2A	Neurotransmitter	ligand-receptor	TPH1-TPH2-DDC-SLC18A1-SLC18A2	1-1-2-3-3	1-1-1	HTR2A	1	1
5HT_HTR2B	Neurotransmitter	ligand-receptor	TPH1-TPH2-DDC-SLC18A1-SLC18A2	1-1-2-3-3	1-1-1	HTR2B	1	1
5HT_HTR2C	Neurotransmitter	ligand-receptor	TPH1-TPH2-DDC-SLC18A1-SLC18A2	1-1-2-3-3	1-1-1	HTR2C	1	1
5HT_HTR3A	Neurotransmitter	ligand-receptor	TPH1-TPH2-DDC-SLC18A1-SLC18A2	1-1-2-3-3	1-1-1	HTR3A	1	1
5HT_HTR3B	Neurotransmitter	ligand-receptor	TPH1-TPH2-DDC-SLC18A1-SLC18A2	1-1-2-3-3	1-1-1	HTR3B	1	1
5HT_HTR3C	Neurotransmitter	ligand-receptor	TPH1-TPH2-DDC-SLC18A1-SLC18A2	1-1-2-3-3	1-1-1	HTR3C	1	1
5HT_HTR3D	Neurotransmitter	ligand-receptor	TPH1-TPH2-DDC-SLC18A1-SLC18A2	1-1-2-3-3	1-1-1	HTR3D	1	1
5HT_HTR3E	Neurotransmitter	ligand-receptor	TPH1-TPH2-DDC-SLC18A1-SLC18A2	1-1-2-3-3	1-1-1	HTR3E	1	1
5HT_HTR4	Neurotransmitter	ligand-receptor	TPH1-TPH2-DDC-SLC18A1-SLC18A2	1-1-2-3-3	1-1-1	HTR4	1	1
5HT_HTR5A	Neurotransmitter	ligand-receptor	TPH1-TPH2-DDC-SLC18A1-SLC18A2	1-1-2-3-3	1-1-1	HTR5A	1	1
5HT_HTR6	Neurotransmitter	ligand-receptor	TPH1-TPH2-DDC-SLC18A1-SLC18A2	1-1-2-3-3	1-1-1	HTR6	1	1
5HT_HTR7	Neurotransmitter	ligand-receptor	TPH1-TPH2-DDC-SLC18A1-SLC18A2	1-1-2-3-3	1-1-1	HTR7	1	1
5HT_SLC6A4	Neurotransmitter	ligand-uptake	TPH1-TPH2-DDC-SLC18A1-SLC18A2	1-1-2-3-3	1-1-1	SLC6A4	1	1
DA_DRD1	Neurotransmitter	ligand-receptor	TH-DDC-SLC18A1-SLC18A2	1-2-3-3	1-1-1	DRD1	1	1
DA_DRD5	Neurotransmitter	ligand-receptor	TH-DDC-SLC18A1-SLC18A2	1-2-3-3	1-1-1	DRD5	1	1
DA_DRD2	Neurotransmitter	ligand-receptor	TH-DDC-SLC18A1-SLC18A2	1-2-3-3	1-1-1	DRD2	1	1
DA_DRD3	Neurotransmitter	ligand-receptor	TH-DDC-SLC18A1-SLC18A2	1-2-3-3	1-1-1	DRD3	1	1
DA_DRD4	Neurotransmitter	ligand-receptor	TH-DDC-SLC18A1-SLC18A2	1-2-3-3	1-1-1	DRD4	1	1
DA_SLC6A3	Neurotransmitter	ligand-uptake	TH-DDC-SLC18A1-SLC18A2	1-2-3-3	1-1-1	SLC6A3	1	1
DA_COMT	Neurotransmitter	ligand-degradation	TH-DDC-SLC18A1-SLC18A2	1-2-3-3	1-1-1	COMT	1	1
Epi_ADRA1A	Neurotransmitter	ligand-receptor	TH-DDC-DBH-PNMT-SLC18A1-SLC18A2	1-2-3-4-5-5	1-1-1-1-1	ADRA1A	1	1
Epi_ADRA1B	Neurotransmitter	ligand-receptor	TH-DDC-DBH-PNMT-SLC18A1-SLC18A2	1-2-3-4-5-5	1-1-1-1-1	ADRA1B	1	1
Epi_ADRA1D	Neurotransmitter	ligand-receptor	TH-DDC-DBH-PNMT-SLC18A1-SLC18A2	1-2-3-4-5-5	1-1-1-1-1	ADRA1D	1	1
Epi_ADRA2A	Neurotransmitter	ligand-receptor	TH-DDC-DBH-PNMT-SLC18A1-SLC18A2	1-2-3-4-5-5	1-1-1-1-1	ADRA2A	1	1
Epi_ADRA2B	Neurotransmitter	ligand-receptor	TH-DDC-DBH-PNMT-SLC18A1-SLC18A2	1-2-3-4-5-5	1-1-1-1-1	ADRA2B	1	1
Epi_ADRA2C	Neurotransmitter	ligand-receptor	TH-DDC-DBH-PNMT-SLC18A1-SLC18A2	1-2-3-4-5-5	1-1-1-1-1	ADRA2C	1	1
Epi_ADRB1	Neurotransmitter	ligand-receptor	TH-DDC-DBH-PNMT-SLC18A1-SLC18A2	1-2-3-4-5-5	1-1-1-1-1	ADRB1	1	1
Epi_ADRB2	Neurotransmitter	ligand-receptor	TH-DDC-DBH-PNMT-SLC18A1-SLC18A2	1-2-3-4-5-5	1-1-1-1-1	ADRB2	1	1
Epi_ADRB3	Neurotransmitter	ligand-receptor	TH-DDC-DBH-PNMT-SLC18A1-SLC18A2	1-2-3-4-5-5	1-1-1-1-1	ADRB3	1	1
NE_ADRA1A	Neurotransmitter	ligand-receptor	TH-DDC-DBH-SLC18A1-SLC18A2	1-2-3-4-4	1-1-1-1	ADRA1A	1	1
NE_ADRA1B	Neurotransmitter	ligand-receptor	TH-DDC-DBH-SLC18A1-SLC18A2	1-2-3-4-4	1-1-1-1	ADRA1B	1	1
NE_ADRA1D	Neurotransmitter	ligand-receptor	TH-DDC-DBH-SLC18A1-SLC18A2	1-2-3-4-4	1-1-1-1	ADRA1D	1	1
NE_ADRA2A	Neurotransmitter	ligand-receptor	TH-DDC-DBH-SLC18A1-SLC18A2	1-2-3-4-4	1-1-1-1	ADRA2A	1	1
NE_ADRA2B	Neurotransmitter	ligand-receptor	TH-DDC-DBH-SLC18A1-SLC18A2	1-2-3-4-4	1-1-1-1	ADRA2B	1	1
NE_ADRA2C	Neurotransmitter	ligand-receptor	TH-DDC-DBH-SLC18A1-SLC18A2	1-2-3-4-4	1-1-1-1	ADRA2C	1	1
NE_ADRB1	Neurotransmitter	ligand-receptor	TH-DDC-DBH-SLC18A1-SLC18A2	1-2-3-4-4	1-1-1-1	ADRB1	1	1
NE_ADRB2	Neurotransmitter	ligand-receptor	TH-DDC-DBH-SLC18A1-SLC18A2	1-2-3-4-4	1-1-1-1	ADRB2	1	1
NE_ADRB3	Neurotransmitter	ligand-receptor	TH-DDC-DBH-SLC18A1-SLC18A2	1-2-3-4-4	1-1-1-1	ADRB3	1	1
NE_SLC6A2	Neurotransmitter	ligand-uptake	TH-DDC-DBH-SLC18A1-SLC18A2	1-2-3-4-4	1-1-1-1	SLC6A2	1	1
NE_COMT	Neurotransmitter	ligand-degradation	TH-DDC-DBH-SLC18A1-SLC18A2	1-2-3-4-4	1-1-1-1	COMT	1	1
CO_GUCY1B1	Gas	gas-effector	HMOX1-HMOX2	1-1	1	GUCY1B1	1	1
CO_GUCY1B2	Gas	gas-effector	HMOX1-HMOX2	1-1	1	GUCY1B2	1	1
CO_GUCY1A1	Gas	gas-effector	HMOX1-HMOX2	1-1	1	GUCY1A1	1	1
CO_GUCY1A2	Gas	gas-effector	HMOX1-HMOX2	1-1	1	GUCY1A2	1	1
NO_GUCY1B1	Gas	gas-effector	NOS1-NOS2-NOS3	1-1-1	1	GUCY1B1	1	1
NO_GUCY1B2	Gas	gas-effector	NOS1-NOS2-NOS3	1-1-1	1	GUCY1B2	1	1
NO_GUCY1A1	Gas	gas-effector	NOS1-NOS2-NOS3	1-1-1	1	GUCY1A1	1	1
NO_GUCY1A2	Gas	gas-effector	NOS1-NOS2-NOS3	1-1-1	1	GUCY1A2	1	1
NRXN2_NLGN1	Synaptic-adhesion-molecule	ligand-receptor	NRXN2	1	1	NLGN1	1	1
NRXN3_NLGN1	Synaptic-adhesion-molecule	ligand-receptor	NRXN3	1	1	NLGN1	1	1
NRXN1_NLGN2	Synaptic-adhesion-molecule	ligand-receptor	NRXN1	1	1	NLGN2	1	1
NRXN3_NLGN2	Synaptic-adhesion-molecule	ligand-receptor	NRXN3	1	1	NLGN2	1	1
NRXN1_NLGN3	Synaptic-adhesion-molecule	ligand-receptor	NRXN1	1	1	NLGN3	1	1
NRXN2_NLGN3	Synaptic-adhesion-molecule	ligand-receptor	NRXN2	1	1	NLGN3	1	1
NRXN1_NLGN4X	Synaptic-adhesion-molecule	ligand-receptor	NRXN1	1	1	NLGN4X	1	1
NRXN2_NLGN4X	Synaptic-adhesion-molecule	ligand-receptor	NRXN2	1	1	NLGN4X	1	1
NRXN3_NLGN4X	Synaptic-adhesion-molecule	ligand-receptor	NRXN3	1	1	NLGN4X	1	1
NRXN1_NLGN4Y	Synaptic-adhesion-molecule	ligand-receptor	NRXN1	1	1	NLGN4Y	1	1
NRXN2_NLGN4Y	Synaptic-adhesion-molecule	ligand-receptor	NRXN2	1	1	NLGN4Y	1	1
NRXN3_NLGN4Y	Synaptic-adhesion-molecule	ligand-receptor	NRXN3	1	1	NLGN4Y	1	1
GABA_GABA-A_a1b2_complex	Neurotransmitter	ligand-receptor	GAD1-GAD2-SLC32A1	1-1-2	1-1	GABRA1-GABRB2	1-2	1-1
GABA_GABA-A_a1b2g2S_complex	Neurotransmitter	ligand-receptor	GAD1-GAD2-SLC32A1	1-1-2	1-1	GABRA1-GABRB2-GABRG2	1-2-3	1-1-1
GABA_GABA-A_a1b2d_complex	Neurotransmitter	ligand-receptor	GAD1-GAD2-SLC32A1	1-1-2	1-1	GABRA1-GABRB2-GABRD	1-2-3	1-1-1
GABA_GABA-A_a1b3_complex	Neurotransmitter	ligand-receptor	GAD1-GAD2-SLC32A1	1-1-2	1-1	GABRA1-GABRB3	1-2	1-1
GABA_GABA-A_a1b3g2S_complex	Neurotransmitter	ligand-receptor	GAD1-GAD2-SLC32A1	1-1-2	1-1	GABRA1-GABRB3-GABRG2	1-2-3	1-1-1
GABA_GABA-A_a2b3g2S_complex	Neurotransmitter	ligand-receptor	GAD1-GAD2-SLC32A1	1-1-2	1-1	GABRA2-GABRB3-GABRG2	1-2-3	1-1-1
GABA_GABA-A_a3b3g2S_complex	Neurotransmitter	ligand-receptor	GAD1-GAD2-SLC32A1	1-1-2	1-1	GABRA3-GABRB3-GABRG2	1-2-3	1-1-1
GABA_GABA-A_a3b3e_complex	Neurotransmitter	ligand-receptor	GAD1-GAD2-SLC32A1	1-1-2	1-1	GABRA3-GABRB3-GABRE	1-2-3	1-1-1
GABA_GABA-A_a3b3o_complex	Neurotransmitter	ligand-receptor	GAD1-GAD2-SLC32A1	1-1-2	1-1	GABRA3-GABRB3-GABRQ	1-2-3	1-1-1
GABA_GABA-A_a4b2d_complex	Neurotransmitter	ligand-receptor	GAD1-GAD2-SLC32A1	1-1-2	1-1	GABRA4-GABRB2-GABRD	1-2-3	1-1-1
GABA_GABA-A_a4b3g2S_complex	Neurotransmitter	ligand-receptor	GAD1-GAD2-SLC32A1	1-1-2	1-1	GABRA4-GABRB3-GABRG2	1-2-3	1-1-1
GABA_GABA-A_a4b3d_complex	Neurotransmitter	ligand-receptor	GAD1-GAD2-SLC32A1	1-1-2	1-1	GABRA4-GABRB3-GABRD	1-2-3	1-1-1
GABA_GABA-A_a5b3g2S_complex	Neurotransmitter	ligand-receptor	GAD1-GAD2-SLC32A1	1-1-2	1-1	GABRA5-GABRB3-GABRG2	1-2-3	1-1-1
GABA_GABA-A_a6b3g2S_complex	Neurotransmitter	ligand-receptor	GAD1-GAD2-SLC32A1	1-1-2	1-1	GABRA6-GABRB3-GABRG2	1-2-3	1-1-1
GABA_GABA-A_a6b3d_complex	Neurotransmitter	ligand-receptor	GAD1-GAD2-SLC32A1	1-1-2	1-1	GABRA6-GABRB3-GABRD	1-2-3	1-1-1
Glu_Kainate_1_4_complex	Neurotransmitter	ligand-receptor	GLS-SLC17A6-SLC17A7-SLC17A8	1-2-2-2	1-1	GRIK1-GRIK4	1-2	1-1
Glu_Kainate_1_5_complex	Neurotransmitter	ligand-receptor	GLS-SLC17A6-SLC17A7-SLC17A8	1-2-2-2	1-1	GRIK1-GRIK5	1-2	1-1
Glu_Kainate_2_4_complex	Neurotransmitter	ligand-receptor	GLS-SLC17A6-SLC17A7-SLC17A8	1-2-2-2	1-1	GRIK2-GRIK4	1-2	1-1
Glu_Kainate_2_5_complex	Neurotransmitter	ligand-receptor	GLS-SLC17A6-SLC17A7-SLC17A8	1-2-2-2	1-1	GRIK2-GRIK5	1-2	1-1
Glu_Kainate_3_4_complex	Neurotransmitter	ligand-receptor	GLS-SLC17A6-SLC17A7-SLC17A8	1-2-2-2	1-1	GRIK3-GRIK4	1-2	1-1
Glu_Kainate_3_5_complex	Neurotransmitter	ligand-receptor	GLS-SLC17A6-SLC17A7-SLC17A8	1-2-2-2	1-1	GRIK3-GRIK5	1-2	1-1
Glu_NMDA_1_2A_complex	Neurotransmitter	ligand-receptor	GLS-SLC17A6-SLC17A7-SLC17A8	1-2-2-2	1-1	GRIN1-GRIN2A	1-2	1-1
Glu_NMDA_1_2B_complex	Neurotransmitter	ligand-receptor	GLS-SLC17A6-SLC17A7-SLC17A8	1-2-2-2	1-1	GRIN1-GRIN2B	1-2	1-1
Glu_NMDA_1_2C_complex	Neurotransmitter	ligand-receptor	GLS-SLC17A6-SLC17A7-SLC17A8	1-2-2-2	1-1	GRIN1-GRIN2C	1-2	1-1
Glu_NMDA_1_2D_complex	Neurotransmitter	ligand-receptor	GLS-SLC17A6-SLC17A7-SLC17A8	1-2-2-2	1-1	GRIN1-GRIN2D	1-2	1-1
