## Supplementary material for "Cell Type Specific Inference of Perturbations in Synaptic Communication with MultiNeuronChat": Table T2

### Sheet: Sheet1
Cell Type	Gene	Up Regulated Or Down Regulated
Inhibitory SST neurons	GABRB3	Up
Inhibitory SST neurons	PNOC	Down
Inhibitory SST neurons	GABRB2	Down
Inhibitory SST neurons	GRIN1	Up
Inhibitory SST neurons	GRM1	Up
Inhibitory SST neurons	GRIN3A	Down
Excitatory Layer 2-3 IT neurons I	NLGN4X	Up
Excitatory Layer 2-3 IT neurons I	VIPR1	Down
Excitatory Layer 2-3 IT neurons I	GABBR2	Up
Excitatory Layer 2-3 IT neurons I	GABRD	Down
Excitatory Layer 2-3 IT neurons I	GABRA1	Up
Excitatory Layer 2-3 IT neurons I	HTR4	Down
Excitatory Layer 2-3 IT neurons I	GABRB3	Up
Excitatory Layer 2-3 IT neurons I	ADRB1	Down
Excitatory Layer 2-3 IT neurons I	GUCY1B1	Up
Oligodendrocyte progenitor cells	GRIK4	Down
Oligodendrocyte progenitor cells	GRIK2	Down
Excitatory Layer 5-6 CT and NP neurons	GABRG2	Up
Excitatory Layer 5-6 CT and NP neurons	GABRA4	Up
Excitatory Layer 5-6 CT and NP neurons	GLRB	Up
Excitatory Layer 5-6 CT and NP neurons	GABRD	Down
Excitatory Layer 5-6 CT and NP neurons	HTR2A	Up
Excitatory Layer 5-6 CT and NP neurons	SSTR2	Up
Excitatory Layer 5-6 IT neurons II	GRM7	Up
Excitatory Layer 5-6 IT neurons II	NPY1R	Down
Excitatory Layer 5-6 IT neurons II	NLGN3	Down
Excitatory Layer 5-6 IT neurons II	GUCY1A2	Up
Excitatory Layer 3-4 IT neurons	GRIA4	Up
Excitatory Layer 3-4 IT neurons	GRIA3	Down
Excitatory Layer 3-4 IT neurons	GRM8	Down
Endothelial and mural cells	PTH1R	Up
Endothelial and mural cells	GJC1	Up
Excitatory Layer 2-3 IT neurons II	CHRM3	Down
Excitatory Layer 2-3 IT neurons II	GABRB2	Down
Excitatory Layer 2-3 IT neurons II	GRIN2A	Up
Oligodendrocytes	GRM3	Down
Excitatory Layer 5-6 IT neurons I	GUCY1A1	Down
Excitatory Layer 5-6 IT neurons I	GRIA1	Down
Excitatory Layer 5-6 IT neurons I	CCK	Down
Excitatory Layer 5-6 IT neurons I	SSTR1	Up
Excitatory Layer 5-6 IT neurons I	GABRG2	Up
Excitatory Layer 5-6 IT neurons I	GRIK4	Down
Excitatory Layer 3-6 IT neurons	GRIA2	Up
Excitatory Layer 3-6 IT neurons	GRIK3	Down
Excitatory Layer 3-6 IT neurons	CHRM1	Up
Excitatory Layer 3-6 IT neurons	OPRD1	Up
Excitatory Layer 3-6 IT neurons	GLRA3	Up
Inhibitory PVALB neurons	GABRB3	Up
Inhibitory PVALB neurons	HTR7	Up
Astrocytes	GABBR1	Up
Astrocytes	ADRA1A	Down
Microglial cells	OPRM1	Up
Microglial cells	NLGN1	Up
Inhibitory VIP neurons	HTR1E	Down
Inhibitory VIP neurons	CHRNA2	Down
Inhibitory VIP neurons	ADRA1B	Down
Inhibitory LAMP5 neurons	ADCYAP1R1	Down
